# Matching sounds to shapes: Evidence of the Bouba-Kiki effect in naïve baby chicks

**DOI:** 10.1101/2024.05.17.594640

**Authors:** Maria Loconsole, Silvia Benavides-Varela, Lucia Regolin

## Abstract

If you hear the non-words ‘Kiki’ and ‘Bouba’, you may be more likely to associate them with a spiky and a round object, respectively, rather than the opposite. This is a case of sound-symbolism, known as the Bouba-Kiki effect. Studies on four-months infants suggest that this effect might constitute a predisposed perceptual mechanism. However, these studies suffered from the impossibility of ruling out a fast experience-driven origin of the effect resulting from infants’ speed of learning, their sensitivity to environmental regularities, and the large number of sound-symbolic associations to which they are precociously exposed when interacting with adults. To better describe its ontogeny and fill in this gap, we tested the Bouba-Kiki effect in domestic chicks (*Gallus gallus*). Being a precocial species, chicks can be tested on the very early days of life, allowing for a virtually total control of their experience before test. Three-day-old chicks (n=42) first learned to circumnavigate a panel to obtain a food reward. Then, they were presented with two identical panels, one depicting a spiky shape, and one depicting a round shape, while hearing either the sound ‘Bouba’ or ‘Kiki’. We recorded which panel chicks chose with either sound, in a total of 24 trials. Chicks preferred the panel with the spiky shape when hearing the ‘Kiki’ sound, and that with the round shape when hearing the ‘Bouba’ sound. Results from naïve baby chicks hint at a predisposed mechanism for matching the two dimensions of shape and sound that may be widespread across species.
