## Supplementary material for "Matching sounds to shapes: Evidence of the Bouba-Kiki effect in naïve baby chicks": S1 - dataset

### Sheet: Legend
Matching sounds to shapes: Evidence of the Bouba-Kiki effect in naïve baby chicks
Maria Loconsole, Silvia Benavides Varela, Lucia Regolin
Corresponding author: maria.loconsole@unipd.it
Supplementary material S1: raw data generated during the study
Variable	Description
Subj	A unique progressive numer that correspond to each participant
Sex	Biological sex of the participant (i.e., M = male, or F = female)
Block	Testing block, from 1 to 4 (eack block consisting of six consecutive trials)
Trial	Testing trials, from 1 to 24
Pos_Round	Position (left or right) of the stimulus depicting the round shape with respect to the chick's perspective
Sound	Auditory stimulus ('Bouba', or 'Kiki') played in the background during each trial
Choice_shape	Shape (round, or spiky) depicted on the panel chosen by the chick
Cross_perf	A binomial variable describing the congruency between chicks' response and that reported in humans (1 = same as humans; 0 = opposite than humans)

### Sheet: Dataset
Subj	Sex	Block	Trial	Pos_Round	Sound	Choice_shape	Cross_perf
BK1	F	1	1	Right	Bouba	Round	1
BK1	F	1	2	Left	Kiki	Spiky	1
BK1	F	1	3	Left	Bouba	Round	1
BK1	F	1	4	Right	Kiki	Round	0
BK1	F	1	5	Left	Bouba	Round	1
BK1	F	1	6	Right	Kiki	Round	0
BK1	F	2	7	Right	Bouba	Round	1
BK1	F	2	8	Left	Kiki	Round	0
BK1	F	2	9	Right	Kiki	Spiky	1
BK1	F	2	10	Left	Bouba	Round	1
BK1	F	2	11	Left	Kiki	Spiky	1
BK1	F	2	12	Right	Bouba	Round	1
BK1	F	3	13	Left	Bouba	Spiky	0
BK1	F	3	14	Right	Bouba	Round	1
BK1	F	3	15	Right	Kiki	Spiky	1
BK1	F	3	16	Left	Bouba	Round	1
BK1	F	3	17	Left	Kiki	Spiky	1
BK1	F	3	18	Right	Kiki	Spiky	1
BK1	F	4	19	Left	Bouba	Round	1
BK1	F	4	20	Left	Kiki	Round	0
BK1	F	4	21	Right	Bouba	Round	1
BK1	F	4	22	Right	Kiki	Round	0
BK1	F	4	23	Left	Kiki	Spiky	1
BK1	F	4	24	Right	Bouba	Round	1
BK10	M	1	1	Right	Bouba	Round	1
BK10	M	1	2	Left	Bouba	Round	1
BK10	M	1	3	Right	Kiki	Spiky	1
BK10	M	1	4	Left	Kiki	Round	0
BK10	M	1	5	Left	Bouba	Round	1
BK10	M	1	6	Right	Kiki	Spiky	1
BK10	M	2	7	Right	Bouba	Round	1
BK10	M	2	8	Left	Kiki	Spiky	1
BK10	M	2	9	Right	Kiki	Round	0
BK10	M	2	10	Left	Bouba	Round	1
BK10	M	2	11	Left	Kiki	Spiky	1
BK10	M	2	12	Right	Bouba	Spiky	0
BK10	M	3	13	Left	Bouba	Spiky	0
BK10	M	3	14	Right	Bouba	Spiky	0
BK10	M	3	15	Right	Kiki	Spiky	1
BK10	M	3	16	Left	Kiki	Spiky	1
BK10	M	3	17	Left	Bouba	Spiky	0
BK10	M	3	18	Right	Kiki	Spiky	1
BK10	M	4	19	Left	Bouba	Spiky	0
BK10	M	4	20	Left	Kiki	Spiky	1
BK10	M	4	21	Right	Bouba	Round	1
BK10	M	4	22	Right	Kiki	Round	0
BK10	M	4	23	Left	Kiki	Round	0
BK10	M	4	24	Right	Bouba	Round	1
BK11	M	1	1	Right	Bouba	Round	1
BK11	M	1	2	Left	Bouba	Spiky	0
BK11	M	1	3	Right	Kiki	Spiky	1
BK11	M	1	4	Left	Kiki	Spiky	1
BK11	M	1	5	Left	Bouba	Round	1
BK11	M	1	6	Right	Kiki	Round	0
BK11	M	2	7	Right	Bouba	Spiky	0
BK11	M	2	8	Left	Kiki	Spiky	1
BK11	M	2	9	Right	Kiki	Spiky	1
BK11	M	2	10	Left	Bouba	Round	1
BK11	M	2	11	Left	Kiki	Spiky	1
BK11	M	2	12	Right	Bouba	Round	1
BK11	M	3	13	Left	Bouba	Round	1
BK11	M	3	14	Right	Bouba	Round	1
BK11	M	3	15	Right	Kiki	Spiky	1
BK11	M	3	16	Left	Kiki	Round	0
BK11	M	3	17	Left	Bouba	Round	1
BK11	M	3	18	Right	Kiki	Round	0
BK11	M	4	19	Left	Bouba	Spiky	0
BK11	M	4	20	Left	Kiki	Spiky	1
BK11	M	4	21	Right	Bouba	Round	1
BK11	M	4	22	Right	Kiki	Round	0
BK11	M	4	23	Left	Kiki	Spiky	1
BK11	M	4	24	Right	Bouba	Round	1
BK12	F	1	1	Right	Bouba	Round	1
BK12	F	1	2	Left	Bouba	Spiky	0
BK12	F	1	3	Right	Kiki	Round	0
BK12	F	1	4	Left	Kiki	Spiky	1
BK12	F	1	5	Left	Bouba	Round	1
BK12	F	1	6	Right	Kiki	Spiky	1
BK12	F	2	7	Right	Bouba	Round	1
BK12	F	2	8	Left	Kiki	Round	0
BK12	F	2	9	Right	Kiki	Spiky	1
BK12	F	2	10	Left	Bouba	Spiky	0
BK12	F	2	11	Left	Kiki	Round	0
BK12	F	2	12	Right	Bouba	Round	1
BK12	F	3	13	Left	Bouba	Round	1
BK12	F	3	14	Right	Bouba	Round	1
BK12	F	3	15	Right	Kiki	Round	0
BK12	F	3	16	Left	Kiki	Round	0
BK12	F	3	17	Left	Bouba	Round	1
BK12	F	3	18	Right	Kiki	Round	0
BK12	F	4	19	Left	Bouba	Spiky	0
BK12	F	4	20	Left	Kiki	Spiky	1
BK12	F	4	21	Right	Bouba	Round	1
BK12	F	4	22	Right	Kiki	Spiky	1
BK12	F	4	23	Left	Kiki	Round	0
BK12	F	4	24	Right	Bouba	Spiky	0
BK13	F	1	1	Right	Bouba	Spiky	0
BK13	F	1	2	Left	Bouba	Round	1
BK13	F	1	3	Right	Kiki	Round	0
BK13	F	1	4	Left	Kiki	Spiky	1
BK13	F	1	5	Left	Bouba	Spiky	0
BK13	F	1	6	Right	Kiki	Round	0
BK13	F	2	7	Right	Bouba	Round	1
BK13	F	2	8	Left	Kiki	Spiky	1
BK13	F	2	9	Right	Kiki	Round	0
BK13	F	2	10	Left	Bouba	Spiky	0
BK13	F	2	11	Left	Kiki	Spiky	1
BK13	F	2	12	Right	Bouba	Round	1
BK13	F	3	13	Left	Bouba	Spiky	0
BK13	F	3	14	Right	Bouba	Round	1
BK13	F	3	15	Right	Kiki	Spiky	1
BK13	F	3	16	Left	Kiki	Spiky	1
BK13	F	3	17	Left	Bouba	Round	1
BK13	F	3	18	Right	Kiki	Round	0
BK13	F	4	19	Left	Bouba	Spiky	0
BK13	F	4	20	Left	Kiki	Spiky	1
BK13	F	4	21	Right	Bouba	Round	1
BK13	F	4	22	Right	Kiki	Round	0
BK13	F	4	23	Left	Kiki	Spiky	1
BK13	F	4	24	Right	Bouba	Round	1
BK14	M	1	1	Right	Bouba	Round	1
BK14	M	1	2	Left	Bouba	Spiky	0
BK14	M	1	3	Right	Kiki	Spiky	1
BK14	M	1	4	Left	Kiki	Spiky	1
BK14	M	1	5	Left	Bouba	Round	1
BK14	M	1	6	Right	Kiki	Round	0
BK14	M	2	7	Right	Bouba	Spiky	0
BK14	M	2	8	Left	Kiki	Spiky	1
BK14	M	2	9	Right	Kiki	Spiky	1
BK14	M	2	10	Left	Bouba	Round	1
BK14	M	2	11	Left	Kiki	Round	0
BK14	M	2	12	Right	Bouba	Round	1
BK14	M	3	13	Left	Bouba	Spiky	0
BK14	M	3	14	Right	Bouba	Spiky	0
BK14	M	3	15	Right	Kiki	Round	0
BK14	M	3	16	Left	Bouba	Round	1
BK14	M	3	17	Left	Kiki	Spiky	1
BK14	M	3	18	Right	Kiki	Round	0
BK14	M	4	19	Left	Bouba	Round	1
BK14	M	4	20	Left	Kiki	Round	0
BK14	M	4	21	Right	Bouba	Spiky	0
BK14	M	4	22	Right	Kiki	Spiky	1
BK14	M	4	23	Left	Kiki	Spiky	1
BK14	M	4	24	Right	Bouba	Spiky	0
BK15	M	1	1	Right	Bouba	Spiky	0
BK15	M	1	2	Left	Bouba	Round	1
BK15	M	1	3	Right	Kiki	Spiky	1
BK15	M	1	4	Left	Kiki	Spiky	1
BK15	M	1	5	Left	Bouba	Round	1
BK15	M	1	6	Right	Kiki	Round	0
BK15	M	2	7	Right	Bouba	Round	1
BK15	M	2	8	Left	Kiki	Spiky	1
BK15	M	2	9	Right	Kiki	Round	0
BK15	M	2	10	Left	Bouba	Spiky	0
BK15	M	2	11	Left	Kiki	Spiky	1
BK15	M	2	12	Right	Bouba	Round	1
BK15	M	3	13	Left	Bouba	Round	1
BK15	M	3	14	Right	Bouba	Spiky	0
BK15	M	3	15	Right	Kiki	Spiky	1
BK15	M	3	16	Left	Bouba	Round	1
BK15	M	3	17	Left	Kiki	Spiky	1
BK15	M	3	18	Right	Kiki	Round	0
BK15	M	4	19	Left	Bouba	Round	1
BK15	M	4	20	Left	Kiki	Spiky	1
BK15	M	4	21	Right	Bouba	Round	1
BK15	M	4	22	Right	Kiki	Round	0
BK15	M	4	23	Left	Kiki	Spiky	1
BK15	M	4	24	Right	Bouba	Round	1
BK16	M	1	1	Right	Bouba	Round	1
BK16	M	1	2	Left	Bouba	Round	1
BK16	M	1	3	Right	Kiki	Spiky	1
BK16	M	1	4	Left	Kiki	Round	0
BK16	M	1	5	Left	Bouba	Spiky	0
BK16	M	1	6	Right	Kiki	Spiky	1
BK16	M	2	7	Right	Bouba	Round	1
BK16	M	2	8	Left	Kiki	Round	0
BK16	M	2	9	Right	Kiki	Round	0
BK16	M	2	10	Left	Bouba	Spiky	0
BK16	M	2	11	Left	Kiki	Spiky	1
BK16	M	2	12	Right	Bouba	Round	1
BK16	M	3	13	Left	Bouba	Spiky	0
BK16	M	3	14	Right	Bouba	Round	1
BK16	M	3	15	Right	Kiki	Spiky	1
BK16	M	3	16	Left	Bouba	Spiky	0
BK16	M	3	17	Left	Kiki	Spiky	1
BK16	M	3	18	Right	Kiki	Round	0
BK16	M	4	19	Left	Bouba	Spiky	0
BK16	M	4	20	Left	Kiki	Round	0
BK16	M	4	21	Right	Bouba	Round	1
BK16	M	4	22	Right	Kiki	Round	0
BK16	M	4	23	Left	Kiki	Spiky	1
BK16	M	4	24	Right	Bouba	Round	1
BK18	M	1	1	Right	Bouba	Round	1
BK18	M	1	2	Left	Bouba	Round	1
BK18	M	1	3	Right	Kiki	Round	0
BK18	M	1	4	Left	Kiki	Spiky	1
BK18	M	1	5	Left	Bouba	Round	1
BK18	M	1	6	Right	Kiki	Spiky	1
BK18	M	2	7	Right	Bouba	Round	1
BK18	M	2	8	Left	Kiki	Spiky	1
BK18	M	2	9	Right	Kiki	Round	0
BK18	M	2	10	Left	Bouba	Round	1
BK18	M	2	11	Left	Kiki	Spiky	1
BK18	M	2	12	Right	Bouba	Spiky	0
BK18	M	3	13	Left	Bouba	Spiky	0
BK18	M	3	14	Right	Bouba	Round	1
BK18	M	3	15	Right	Kiki	Round	0
BK18	M	3	16	Left	Bouba	Round	1
BK18	M	3	17	Left	Kiki	Spiky	1
BK18	M	3	18	Right	Kiki	Spiky	1
BK18	M	4	19	Left	Bouba	Round	1
BK18	M	4	20	Left	Kiki	Round	0
BK18	M	4	21	Right	Bouba	Round	1
BK18	M	4	22	Right	Kiki	Round	0
BK18	M	4	23	Left	Kiki	Spiky	1
BK18	M	4	24	Right	Bouba	Round	1
BK19	F	1	1	Right	Bouba	Round	1
BK19	F	1	2	Left	Bouba	Spiky	0
BK19	F	1	3	Right	Kiki	Spiky	1
BK19	F	1	4	Left	Kiki	Spiky	1
BK19	F	1	5	Left	Bouba	Spiky	0
BK19	F	1	6	Right	Kiki	Round	0
BK19	F	2	7	Right	Bouba	Round	1
BK19	F	2	8	Left	Kiki	Round	0
BK19	F	2	9	Right	Kiki	Round	0
BK19	F	2	10	Left	Bouba	Spiky	0
BK19	F	2	11	Left	Kiki	Spiky	1
BK19	F	2	12	Right	Bouba	Round	1
BK19	F	3	13	Left	Bouba	Round	1
BK19	F	3	14	Right	Bouba	Round	1
BK19	F	3	15	Right	Kiki	Spiky	1
BK19	F	3	16	Left	Bouba	Spiky	0
BK19	F	3	17	Left	Kiki	Spiky	1
BK19	F	3	18	Right	Kiki	Round	0
BK19	F	4	19	Left	Bouba	Round	1
BK19	F	4	20	Left	Kiki	Spiky	1
BK19	F	4	21	Right	Bouba	Round	1
BK19	F	4	22	Right	Kiki	Round	0
BK19	F	4	23	Left	Kiki	Spiky	1
BK19	F	4	24	Right	Bouba	Round	1
BK2	F	1	1	Right	Bouba	Round	1
BK2	F	1	2	Left	Kiki	Round	0
BK2	F	1	3	Left	Bouba	Spiky	0
BK2	F	1	4	Right	Kiki	Round	0
BK2	F	1	5	Left	Bouba	Round	1
BK2	F	1	6	Right	Kiki	Spiky	1
BK2	F	2	7	Right	Bouba	Round	1
BK2	F	2	8	Left	Kiki	Round	0
BK2	F	2	9	Right	Kiki	Spiky	1
BK2	F	2	10	Left	Bouba	Round	1
BK2	F	2	11	Left	Kiki	Spiky	1
BK2	F	2	12	Right	Bouba	Round	1
BK2	F	3	13	Left	Bouba	Spiky	0
BK2	F	3	14	Right	Bouba	Round	1
BK2	F	3	15	Right	Kiki	Round	0
BK2	F	3	16	Left	Bouba	Spiky	0
BK2	F	3	17	Left	Kiki	Spiky	1
BK2	F	3	18	Right	Kiki	Round	0
BK2	F	4	19	Left	Bouba	Spiky	0
BK2	F	4	20	Left	Kiki	Spiky	1
BK2	F	4	21	Right	Bouba	Round	1
BK2	F	4	22	Right	Kiki	Round	0
BK2	F	4	23	Left	Kiki	Round	0
BK2	F	4	24	Right	Bouba	Round	1
BK20	F	1	1	Right	Bouba	Round	1
BK20	F	1	2	Left	Bouba	Round	1
BK20	F	1	3	Right	Kiki	Spiky	1
BK20	F	1	4	Left	Kiki	Round	0
BK20	F	1	5	Left	Bouba	Round	1
BK20	F	1	6	Right	Kiki	Spiky	1
BK20	F	2	7	Right	Bouba	Spiky	0
BK20	F	2	8	Left	Kiki	Round	0
BK20	F	2	9	Right	Kiki	Spiky	1
BK20	F	2	10	Left	Bouba	Round	1
BK20	F	2	11	Left	Kiki	Round	0
BK20	F	2	12	Right	Bouba	Spiky	0
BK20	F	3	13	Left	Bouba	Round	1
BK20	F	3	14	Right	Bouba	Spiky	0
BK20	F	3	15	Right	Kiki	Spiky	1
BK20	F	3	16	Left	Bouba	Round	1
BK20	F	3	17	Left	Kiki	Spiky	1
BK20	F	3	18	Right	Kiki	Spiky	1
BK20	F	4	19	Left	Bouba	Round	1
BK20	F	4	20	Left	Kiki	Round	0
BK20	F	4	21	Right	Bouba	Spiky	0
BK20	F	4	22	Right	Kiki	Round	0
BK20	F	4	23	Left	Kiki	Spiky	1
BK20	F	4	24	Right	Bouba	Round	1
BK21	F	4	1	Right	Bouba	Round	1
BK21	F	1	2	Left	Bouba	Round	1
BK21	F	1	3	Right	Kiki	Spiky	1
BK21	F	1	4	Left	Kiki	Spiky	1
BK21	F	1	5	Left	Bouba	Spiky	0
BK21	F	1	6	Right	Kiki	Spiky	1
BK21	F	1	7	Right	Bouba	Spiky	0
BK21	F	2	8	Left	Kiki	Spiky	1
BK21	F	2	9	Right	Kiki	Round	0
BK21	F	2	10	Left	Bouba	Spiky	0
BK21	F	2	11	Left	Kiki	Spiky	1
BK21	F	2	12	Right	Bouba	Round	1
BK21	F	2	13	Left	Bouba	Round	1
BK21	F	3	14	Right	Bouba	Round	1
BK21	F	3	15	Right	Kiki	Spiky	1
BK21	F	3	16	Left	Bouba	Round	1
BK21	F	3	17	Left	Kiki	Spiky	1
BK21	F	3	18	Right	Kiki	Spiky	1
BK21	F	3	19	Left	Bouba	Spiky	0
BK21	F	4	20	Left	Kiki	Round	0
BK21	F	4	21	Right	Bouba	Round	1
BK21	F	4	22	Right	Kiki	Round	0
BK21	F	4	23	Left	Kiki	Spiky	1
BK21	F	4	24	Right	Bouba	Round	1
BK22	F	1	1	Right	Bouba	Spiky	0
BK22	F	1	2	Left	Bouba	Round	1
BK22	F	1	3	Right	Kiki	Spiky	1
BK22	F	1	4	Left	Kiki	Round	0
BK22	F	1	5	Left	Bouba	Round	1
BK22	F	1	6	Right	Kiki	Spiky	1
BK22	F	2	7	Right	Bouba	Round	1
BK22	F	2	8	Left	Kiki	Spiky	1
BK22	F	2	9	Right	Kiki	Spiky	1
BK22	F	2	10	Left	Bouba	Round	1
BK22	F	2	11	Left	Kiki	Spiky	1
BK22	F	2	12	Right	Bouba	Round	1
BK22	F	3	13	Left	Bouba	Round	1
BK22	F	3	14	Right	Bouba	Round	1
BK22	F	3	15	Right	Kiki	Round	0
BK22	F	3	16	Left	Bouba	Spiky	0
BK22	F	3	17	Left	Kiki	Spiky	1
BK22	F	3	18	Right	Kiki	Round	0
BK22	F	4	19	Left	Bouba	Round	1
BK22	F	4	20	Left	Kiki	Round	0
BK22	F	4	21	Right	Bouba	Round	1
BK22	F	4	22	Right	Kiki	Round	0
BK22	F	4	23	Left	Kiki	Spiky	1
BK22	F	4	24	Right	Bouba	Round	1
BK23	F	4	1	Right	Bouba	Spiky	0
BK23	F	1	2	Left	Bouba	Round	1
BK23	F	1	3	Right	Kiki	Spiky	1
BK23	F	1	4	Left	Kiki	Spiky	1
BK23	F	1	5	Left	Bouba	Spiky	0
BK23	F	1	6	Right	Kiki	Round	0
BK23	F	1	7	Right	Bouba	Round	1
BK23	F	2	8	Left	Kiki	Spiky	1
BK23	F	2	9	Right	Kiki	Round	0
BK23	F	2	10	Left	Bouba	Round	1
BK23	F	2	11	Left	Kiki	Round	0
BK23	F	2	12	Right	Bouba	Spiky	0
BK23	F	2	13	Left	Bouba	Round	1
BK23	F	3	14	Right	Bouba	Round	1
BK23	F	3	15	Right	Kiki	Spiky	1
BK23	F	3	16	Left	Bouba	Spiky	0
BK23	F	3	17	Left	Kiki	Round	0
BK23	F	3	18	Right	Kiki	Round	0
BK23	F	3	19	Left	Bouba	Spiky	0
BK23	F	4	20	Left	Kiki	Spiky	1
BK23	F	4	21	Right	Bouba	Spiky	0
BK23	F	4	22	Right	Kiki	Spiky	1
BK23	F	4	23	Left	Kiki	Spiky	1
BK23	F	4	24	Right	Bouba	Round	1
BK24	F	4	1	Right	Bouba	Spiky	0
BK24	F	1	2	Left	Bouba	Round	1
BK24	F	1	3	Right	Kiki	Spiky	1
BK24	F	1	4	Left	Kiki	Round	0
BK24	F	1	5	Left	Bouba	Round	1
BK24	F	1	6	Right	Kiki	Round	0
BK24	F	1	7	Right	Bouba	Spiky	0
BK24	F	2	8	Left	Kiki	Spiky	1
BK24	F	2	9	Right	Kiki	Spiky	1
BK24	F	2	10	Left	Bouba	Round	1
BK24	F	2	11	Left	Kiki	Round	0
BK24	F	2	12	Right	Bouba	Round	1
BK24	F	2	13	Left	Bouba	Round	1
BK24	F	3	14	Left	Kiki	Round	0
BK24	F	3	15	Left	Bouba	Spiky	0
BK24	F	3	16	Right	Bouba	Round	1
BK24	F	3	17	Right	Kiki	Spiky	1
BK24	F	3	18	Right	Kiki	Spiky	1
BK24	F	3	19	Left	Bouba	Round	1
BK24	F	4	20	Left	Kiki	Round	0
BK24	F	4	21	Right	Bouba	Round	1
BK24	F	4	22	Right	Kiki	Spiky	1
BK24	F	4	23	Left	Kiki	Round	0
BK24	F	4	24	Right	Bouba	Round	1
BK25	M	4	1	Right	Bouba	Round	1
BK25	M	1	2	Left	Bouba	Spiky	0
BK25	M	1	3	Right	Kiki	Spiky	1
BK25	M	1	4	Left	Kiki	Spiky	1
BK25	M	1	5	Left	Bouba	Spiky	0
BK25	M	1	6	Right	Kiki	Round	0
BK25	M	1	7	Right	Bouba	Round	1
BK25	M	2	8	Left	Kiki	Round	0
BK25	M	2	9	Right	Kiki	Round	0
BK25	M	2	10	Left	Bouba	Round	1
BK25	M	2	11	Left	Kiki	Spiky	1
BK25	M	2	12	Right	Bouba	Spiky	0
BK25	M	2	13	Left	Bouba	Spiky	0
BK25	M	3	14	Right	Bouba	Spiky	0
BK25	M	3	15	Right	Kiki	Spiky	1
BK25	M	3	16	Left	Bouba	Round	1
BK25	M	3	17	Left	Kiki	Round	0
BK25	M	3	18	Right	Kiki	Spiky	1
BK25	M	3	19	Left	Bouba	Round	1
BK25	M	4	20	Left	Kiki	Round	0
BK25	M	4	21	Right	Bouba	Spiky	0
BK25	M	4	22	Right	Kiki	Spiky	1
BK25	M	4	23	Left	Kiki	Spiky	1
BK25	M	4	24	Right	Bouba	Round	1
BK26	M	1	1	Right	Bouba	Spiky	0
BK26	M	1	2	Left	Bouba	Round	1
BK26	M	1	3	Right	Kiki	Spiky	1
BK26	M	1	4	Left	Kiki	Round	0
BK26	M	1	5	Left	Bouba	Round	1
BK26	M	1	6	Right	Kiki	Spiky	1
BK26	M	2	7	Right	Bouba	Round	1
BK26	M	2	8	Left	Kiki	Spiky	1
BK26	M	2	9	Right	Kiki	Round	0
BK26	M	2	10	Left	Bouba	Spiky	0
BK26	M	2	11	Left	Kiki	Spiky	1
BK26	M	2	12	Right	Bouba	Round	1
BK26	M	3	13	Left	Bouba	Round	1
BK26	M	3	14	Right	Bouba	Round	1
BK26	M	3	15	Right	Kiki	Round	0
BK26	M	3	16	Left	Bouba	Round	1
BK26	M	3	17	Left	Kiki	Spiky	1
BK26	M	3	18	Right	Kiki	Round	0
BK26	M	4	19	Left	Bouba	Round	1
BK26	M	4	20	Left	Kiki	Spiky	1
BK26	M	4	21	Right	Bouba	Spiky	0
BK26	M	4	22	Right	Kiki	Round	0
BK26	M	4	23	Left	Kiki	Spiky	1
BK26	M	4	24	Right	Bouba	Spiky	0
BK27	F	1	1	Right	Bouba	Round	1
BK27	F	1	2	Left	Bouba	Round	1
BK27	F	1	3	Right	Kiki	Round	0
BK27	F	1	4	Left	Kiki	Spiky	1
BK27	F	1	5	Left	Bouba	Round	1
BK27	F	1	6	Right	Kiki	Spiky	1
BK27	F	2	7	Right	Bouba	Spiky	0
BK27	F	2	8	Left	Kiki	Round	0
BK27	F	2	9	Right	Kiki	Spiky	1
BK27	F	2	10	Left	Bouba	Round	1
BK27	F	2	11	Left	Kiki	Round	0
BK27	F	2	12	Right	Bouba	Round	1
BK27	F	3	13	Left	Bouba	Round	1
BK27	F	3	14	Right	Bouba	Spiky	0
BK27	F	3	15	Right	Kiki	Spiky	1
BK27	F	3	16	Left	Bouba	Round	1
BK27	F	3	17	Left	Kiki	Round	0
BK27	F	3	18	Right	Kiki	Spiky	1
BK27	F	4	19	Left	Bouba	Spiky	0
BK27	F	4	20	Left	Kiki	Spiky	1
BK27	F	4	21	Right	Bouba	Round	1
BK27	F	4	22	Right	Kiki	Round	0
BK27	F	4	23	Left	Kiki	Round	0
BK27	F	4	24	Right	Bouba	Round	1
BK28	F	1	1	Right	Bouba	Round	1
BK28	F	1	2	Left	Bouba	Spiky	0
BK28	F	1	3	Right	Kiki	Round	0
BK28	F	1	4	Left	Kiki	Spiky	1
BK28	F	1	5	Left	Bouba	Spiky	0
BK28	F	1	6	Right	Kiki	Spiky	1
BK28	F	2	7	Right	Bouba	Round	1
BK28	F	2	8	Left	Kiki	Spiky	1
BK28	F	2	9	Right	Kiki	Round	0
BK28	F	2	10	Left	Bouba	Round	1
BK28	F	2	11	Left	Kiki	Spiky	1
BK28	F	2	12	Right	Bouba	Round	1
BK28	F	3	13	Left	Bouba	Round	1
BK28	F	3	14	Right	Bouba	Spiky	0
BK28	F	3	15	Right	Kiki	Round	0
BK28	F	3	16	Left	Bouba	Round	1
BK28	F	3	17	Left	Kiki	Round	0
BK28	F	3	18	Right	Kiki	Spiky	1
BK28	F	4	19	Left	Bouba	Round	1
BK28	F	4	20	Left	Kiki	Round	0
BK28	F	4	21	Right	Bouba	Round	1
BK28	F	4	22	Right	Kiki	Round	0
BK28	F	4	23	Left	Kiki	Spiky	1
BK28	F	4	24	Right	Bouba	Round	1
BK29	M	1	1	Right	Bouba	Round	1
BK29	M	1	2	Left	Bouba	Round	1
BK29	M	1	3	Right	Kiki	Round	0
BK29	M	1	4	Left	Kiki	Spiky	1
BK29	M	1	5	Left	Bouba	Spiky	0
BK29	M	1	6	Right	Kiki	Spiky	1
BK29	M	2	7	Right	Bouba	Round	1
BK29	M	2	8	Left	Kiki	Spiky	1
BK29	M	2	9	Right	Kiki	Round	0
BK29	M	2	10	Left	Bouba	Spiky	0
BK29	M	2	11	Left	Kiki	Spiky	1
BK29	M	2	12	Right	Bouba	Round	1
BK29	M	3	13	Left	Bouba	Round	1
BK29	M	3	14	Right	Bouba	Spiky	0
BK29	M	3	15	Right	Kiki	Round	0
BK29	M	3	16	Left	Bouba	Round	1
BK29	M	3	17	Left	Kiki	Round	0
BK29	M	3	18	Right	Kiki	Round	0
BK29	M	4	19	Left	Bouba	Spiky	0
BK29	M	4	20	Left	Kiki	Spiky	1
BK29	M	4	21	Right	Bouba	Round	1
BK29	M	4	22	Right	Kiki	Round	0
BK29	M	4	23	Left	Kiki	Spiky	1
BK29	M	4	24	Right	Bouba	Spiky	0
BK3	M	1	1	Right	Bouba	Spiky	0
BK3	M	1	2	Left	Bouba	Round	1
BK3	M	1	3	Right	Kiki	Spiky	1
BK3	M	1	4	Left	Kiki	Round	0
BK3	M	1	5	Left	Bouba	Round	1
BK3	M	1	6	Right	Kiki	Round	0
BK3	M	2	7	Right	Bouba	Round	1
BK3	M	2	8	Left	Kiki	Spiky	1
BK3	M	2	9	Right	Kiki	Spiky	1
BK3	M	2	10	Left	Bouba	Round	1
BK3	M	2	11	Left	Kiki	Spiky	1
BK3	M	2	12	Right	Bouba	Spiky	0
BK3	M	3	13	Left	Bouba	Spiky	0
BK3	M	3	14	Right	Bouba	Spiky	0
BK3	M	3	15	Right	Kiki	Spiky	1
BK3	M	3	16	Left	Bouba	Spiky	0
BK3	M	3	17	Left	Kiki	Spiky	1
BK3	M	3	18	Right	Kiki	Spiky	1
BK3	M	4	19	Left	Bouba	Spiky	0
BK3	M	4	20	Left	Kiki	Spiky	1
BK3	M	4	21	Right	Bouba	Spiky	0
BK3	M	4	22	Right	Kiki	Spiky	1
BK3	M	4	23	Left	Kiki	Round	0
BK3	M	4	24	Right	Bouba	Round	1
BK30	M	1	1	Right	Bouba	Round	1
BK30	M	1	2	Left	Bouba	Spiky	0
BK30	M	1	3	Right	Kiki	Spiky	1
BK30	M	1	4	Left	Kiki	Round	0
BK30	M	1	5	Left	Bouba	Round	1
BK30	M	1	6	Right	Kiki	Round	0
BK30	M	2	7	Right	Bouba	Round	1
BK30	M	2	8	Left	Kiki	Spiky	1
BK30	M	2	9	Right	Kiki	Round	0
BK30	M	2	10	Left	Bouba	Round	1
BK30	M	2	11	Left	Kiki	Round	0
BK30	M	2	12	Right	Bouba	Round	1
BK30	M	3	13	Left	Bouba	Round	1
BK30	M	3	14	Right	Bouba	Round	1
BK30	M	3	15	Right	Kiki	Spiky	1
BK30	M	3	16	Left	Bouba	Round	1
BK30	M	3	17	Left	Kiki	Round	0
BK30	M	3	18	Right	Kiki	Spiky	1
BK30	M	4	19	Left	Bouba	Round	1
BK30	M	4	20	Left	Kiki	Round	0
BK30	M	4	21	Right	Bouba	Spiky	0
BK30	M	4	22	Right	Kiki	Spiky	1
BK30	M	4	23	Left	Kiki	Round	0
BK30	M	4	24	Right	Bouba	Spiky	0
BK31	M	1	1	Right	Bouba	Round	1
BK31	M	1	2	Left	Bouba	Round	1
BK31	M	1	3	Right	Kiki	Spiky	1
BK31	M	1	4	Left	Kiki	Spiky	1
BK31	M	1	5	Left	Bouba	Round	1
BK31	M	1	6	Right	Kiki	Spiky	1
BK31	M	2	7	Right	Bouba	Round	1
BK31	M	2	8	Left	Kiki	Spiky	1
BK31	M	2	9	Right	Kiki	Round	0
BK31	M	2	10	Left	Bouba	Round	1
BK31	M	2	11	Left	Kiki	Spiky	1
BK31	M	2	12	Right	Bouba	Round	1
BK31	M	3	13	Left	Bouba	Round	1
BK31	M	3	14	Right	Bouba	Spiky	0
BK31	M	3	15	Right	Kiki	Round	0
BK31	M	3	16	Left	Bouba	Round	1
BK31	M	3	17	Left	Kiki	Round	0
BK31	M	3	18	Right	Kiki	Spiky	1
BK31	M	4	19	Left	Bouba	Round	1
BK31	M	4	20	Left	Kiki	Round	0
BK31	M	4	21	Right	Bouba	Round	1
BK31	M	4	22	Right	Kiki	Spiky	1
BK31	M	4	23	Left	Kiki	Round	0
BK31	M	4	24	Right	Bouba	Spiky	0
BK32	M	1	1	Right	Bouba	Round	1
BK32	M	1	2	Left	Bouba	Spiky	0
BK32	M	1	3	Right	Kiki	Round	0
BK32	M	1	4	Left	Kiki	Spiky	1
BK32	M	1	5	Left	Bouba	Round	1
BK32	M	1	6	Right	Kiki	Spiky	1
BK32	M	2	7	Right	Bouba	Round	1
BK32	M	2	8	Left	Kiki	Round	0
BK32	M	2	9	Right	Kiki	Round	0
BK32	M	2	10	Left	Bouba	Spiky	0
BK32	M	2	11	Left	Kiki	Spiky	1
BK32	M	2	12	Right	Bouba	Round	1
BK32	M	3	13	Left	Bouba	Round	1
BK32	M	3	14	Right	Bouba	Round	1
BK32	M	3	15	Right	Kiki	Spiky	1
BK32	M	3	16	Left	Bouba	Spiky	0
BK32	M	3	17	Left	Kiki	Spiky	1
BK32	M	3	18	Right	Kiki	Round	0
BK32	M	4	19	Left	Bouba	Round	1
BK32	M	4	20	Left	Kiki	Spiky	1
BK32	M	4	21	Right	Bouba	Round	1
BK32	M	4	22	Right	Kiki	Round	0
BK32	M	4	23	Left	Kiki	Round	0
BK32	M	4	24	Right	Bouba	Spiky	0
BK33	M	1	1	Right	Bouba	Round	1
BK33	M	1	2	Left	Bouba	Spiky	0
BK33	M	1	3	Right	Kiki	Round	0
BK33	M	1	4	Left	Kiki	Spiky	1
BK33	M	1	5	Left	Bouba	Round	1
BK33	M	1	6	Right	Kiki	Spiky	1
BK33	M	2	7	Right	Bouba	Round	1
BK33	M	2	8	Left	Kiki	Round	0
BK33	M	2	9	Right	Kiki	Spiky	1
BK33	M	2	10	Left	Bouba	Round	1
BK33	M	2	11	Left	Kiki	Round	0
BK33	M	2	12	Right	Bouba	Spiky	0
BK33	M	3	13	Left	Bouba	Round	1
BK33	M	3	14	Right	Bouba	Round	1
BK33	M	3	15	Right	Kiki	Spiky	1
BK33	M	3	16	Left	Bouba	Spiky	0
BK33	M	3	17	Left	Kiki	Spiky	1
BK33	M	3	18	Right	Kiki	Spiky	1
BK33	M	4	19	Left	Bouba	Round	1
BK33	M	4	20	Left	Kiki	Round	0
BK33	M	4	21	Right	Bouba	Spiky	0
BK33	M	4	22	Right	Kiki	Spiky	1
BK33	M	4	23	Left	Kiki	Round	0
BK33	M	4	24	Right	Bouba	Round	1
BK34	M	1	1	Right	Bouba	Round	1
BK34	M	1	2	Left	Bouba	Spiky	0
BK34	M	1	3	Right	Kiki	Spiky	1
BK34	M	1	4	Left	Kiki	Round	0
BK34	M	1	5	Left	Bouba	Spiky	0
BK34	M	1	6	Right	Kiki	Spiky	1
BK34	M	2	7	Right	Bouba	Spiky	0
BK34	M	2	8	Left	Kiki	Round	0
BK34	M	2	9	Right	Kiki	Round	0
BK34	M	2	10	Left	Bouba	Round	1
BK34	M	2	11	Left	Kiki	Spiky	1
BK34	M	2	12	Right	Bouba	Round	1
BK34	M	3	13	Left	Bouba	Spiky	0
BK34	M	3	14	Right	Bouba	Round	1
BK34	M	3	15	Right	Kiki	Round	0
BK34	M	3	16	Left	Bouba	Round	1
BK34	M	3	17	Left	Kiki	Round	0
BK34	M	3	18	Right	Kiki	Round	0
BK34	M	4	19	Left	Bouba	Spiky	0
BK34	M	4	20	Left	Kiki	Spiky	1
BK34	M	4	21	Right	Bouba	Round	1
BK34	M	4	22	Right	Kiki	Spiky	1
BK34	M	4	23	Left	Kiki	Spiky	1
BK34	M	4	24	Right	Bouba	Round	1
BK36	M	1	1	Right	Bouba	Round	1
BK36	M	1	2	Left	Bouba	Round	1
BK36	M	1	3	Right	Kiki	Spiky	1
BK36	M	1	4	Left	Kiki	Round	0
BK36	M	1	5	Left	Bouba	Round	1
BK36	M	1	6	Right	Kiki	Spiky	1
BK36	M	2	7	Right	Bouba	Round	1
BK36	M	2	8	Left	Kiki	Round	0
BK36	M	2	9	Right	Kiki	Spiky	1
BK36	M	2	10	Left	Bouba	Round	1
BK36	M	2	11	Left	Kiki	Round	0
BK36	M	2	12	Right	Bouba	Round	1
BK36	M	3	13	Left	Bouba	Spiky	0
BK36	M	3	14	Right	Bouba	Round	1
BK36	M	3	15	Right	Kiki	Spiky	1
BK36	M	3	16	Left	Bouba	Spiky	0
BK36	M	3	17	Left	Kiki	Spiky	1
BK36	M	3	18	Right	Kiki	Round	0
BK36	M	4	19	Left	Bouba	Spiky	0
BK36	M	4	20	Left	Kiki	Spiky	1
BK36	M	4	21	Right	Bouba	Round	1
BK36	M	4	22	Right	Kiki	Round	0
BK36	M	4	23	Left	Kiki	Round	0
BK36	M	4	24	Right	Bouba	Round	1
BK37	M	1	1	Right	Bouba	Round	1
BK37	M	1	2	Left	Bouba	Round	1
BK37	M	1	3	Right	Kiki	Round	0
BK37	M	1	4	Left	Kiki	Round	0
BK37	M	1	5	Left	Bouba	Spiky	0
BK37	M	1	6	Right	Kiki	Round	0
BK37	M	2	7	Right	Bouba	Round	1
BK37	M	2	8	Left	Kiki	Spiky	1
BK37	M	2	9	Right	Kiki	Round	0
BK37	M	2	10	Left	Bouba	Round	1
BK37	M	2	11	Left	Kiki	Spiky	1
BK37	M	2	12	Right	Bouba	Spiky	0
BK37	M	3	13	Left	Bouba	Spiky	0
BK37	M	3	14	Right	Bouba	Round	1
BK37	M	3	15	Right	Kiki	Spiky	1
BK37	M	3	16	Left	Bouba	Spiky	0
BK37	M	3	17	Left	Kiki	Spiky	1
BK37	M	3	18	Right	Kiki	Spiky	1
BK37	M	4	19	Left	Bouba	Round	1
BK37	M	4	20	Left	Kiki	Round	0
BK37	M	4	21	Right	Bouba	Spiky	0
BK37	M	4	22	Right	Kiki	Spiky	1
BK37	M	4	23	Left	Kiki	Round	0
BK37	M	4	24	Right	Bouba	Round	1
BK38	M	1	1	Right	Bouba	Round	1
BK38	M	1	2	Left	Bouba	Round	1
BK38	M	1	3	Right	Kiki	Round	0
BK38	M	1	4	Left	Kiki	Round	0
BK38	M	1	5	Left	Bouba	Round	1
BK38	M	1	6	Right	Kiki	Spiky	1
BK38	M	2	7	Right	Bouba	Round	1
BK38	M	2	8	Left	Kiki	Round	0
BK38	M	2	9	Right	Kiki	Spiky	1
BK38	M	2	10	Left	Bouba	Round	1
BK38	M	2	11	Left	Kiki	Round	0
BK38	M	2	12	Right	Bouba	Spiky	0
BK38	M	3	13	Left	Bouba	Round	1
BK38	M	3	14	Right	Bouba	Round	1
BK38	M	3	15	Right	Kiki	Round	0
BK38	M	3	16	Left	Bouba	Round	1
BK38	M	3	17	Left	Kiki	Round	0
BK38	M	3	18	Right	Kiki	Spiky	1
BK38	M	4	19	Left	Bouba	Round	1
BK38	M	4	20	Left	Kiki	Round	0
BK38	M	4	21	Right	Bouba	Spiky	0
BK38	M	4	22	Right	Kiki	Spiky	1
BK38	M	4	23	Left	Kiki	Round	0
BK38	M	4	24	Right	Bouba	Spiky	0
BK4	M	1	1	Right	Bouba	Spiky	0
BK4	M	1	2	Left	Bouba	Round	1
BK4	M	1	3	Right	Kiki	Spiky	1
BK4	M	1	4	Left	Kiki	Spiky	1
BK4	M	1	5	Left	Bouba	Round	1
BK4	M	1	6	Right	Kiki	Round	0
BK4	M	2	7	Right	Bouba	Spiky	0
BK4	M	2	8	Left	Kiki	Round	0
BK4	M	2	9	Right	Kiki	Spiky	1
BK4	M	2	10	Left	Bouba	Round	1
BK4	M	2	11	Left	Kiki	Round	0
BK4	M	2	12	Right	Bouba	Spiky	0
BK4	M	3	13	Left	Bouba	Round	1
BK4	M	3	14	Right	Bouba	Spiky	0
BK4	M	3	15	Right	Kiki	Spiky	1
BK4	M	3	16	Left	Bouba	Spiky	0
BK4	M	3	17	Left	Kiki	Spiky	1
BK4	M	3	18	Right	Kiki	Spiky	1
BK4	M	4	19	Left	Bouba	Round	1
BK4	M	4	20	Left	Kiki	Spiky	1
BK4	M	4	21	Right	Bouba	Round	1
BK4	M	4	22	Right	Kiki	Round	0
BK4	M	4	23	Left	Kiki	Spiky	1
BK4	M	4	24	Right	Bouba	Round	1
BK40	M	1	1	Right	Bouba	Round	1
BK40	M	1	2	Left	Bouba	Round	1
BK40	M	1	3	Right	Kiki	Round	0
BK40	M	1	4	Left	Kiki	Spiky	1
BK40	M	1	5	Left	Bouba	Spiky	0
BK40	M	1	6	Right	Kiki	Round	0
BK40	M	2	7	Right	Bouba	Round	1
BK40	M	2	8	Left	Kiki	Spiky	1
BK40	M	2	9	Right	Kiki	Round	0
BK40	M	2	10	Left	Bouba	Round	1
BK40	M	2	11	Left	Kiki	Round	0
BK40	M	2	12	Right	Bouba	Round	1
BK40	M	3	13	Left	Bouba	Round	1
BK40	M	3	14	Right	Bouba	Spiky	0
BK40	M	3	15	Right	Kiki	Spiky	1
BK40	M	3	16	Left	Bouba	Round	1
BK40	M	3	17	Left	Kiki	Round	0
BK40	M	3	18	Right	Kiki	Spiky	1
BK40	M	4	19	Left	Bouba	Round	1
BK40	M	4	20	Left	Kiki	Round	0
BK40	M	4	21	Right	Bouba	Spiky	0
BK40	M	4	22	Right	Kiki	Spiky	1
BK40	M	4	23	Left	Kiki	Spiky	1
BK40	M	4	24	Right	Bouba	Round	1
BK41	F	1	1	Right	Bouba	Round	1
BK41	F	1	2	Left	Bouba	Spiky	0
BK41	F	1	3	Right	Kiki	Spiky	1
BK41	F	1	4	Left	Kiki	Round	0
BK41	F	1	5	Left	Bouba	Round	1
BK41	F	1	6	Right	Kiki	Round	0
BK41	F	2	7	Right	Bouba	Spiky	0
BK41	F	2	8	Left	Kiki	Round	0
BK41	F	2	9	Right	Kiki	Spiky	1
BK41	F	2	10	Left	Bouba	Round	1
BK41	F	2	11	Left	Kiki	Spiky	1
BK41	F	2	12	Right	Bouba	Spiky	0
BK41	F	3	13	Left	Bouba	Spiky	0
BK41	F	3	14	Right	Bouba	Round	1
BK41	F	3	15	Right	Kiki	Spiky	1
BK41	F	3	16	Left	Bouba	Round	1
BK41	F	3	17	Left	Kiki	Round	0
BK41	F	3	18	Right	Kiki	Spiky	1
BK41	F	4	19	Left	Bouba	Spiky	0
BK41	F	4	20	Left	Kiki	Spiky	1
BK41	F	4	21	Right	Bouba	Round	1
BK41	F	4	22	Right	Kiki	Round	0
BK41	F	4	23	Left	Kiki	Spiky	1
BK41	F	4	24	Right	Bouba	Round	1
BK42	F	1	1	Right	Bouba	Round	1
BK42	F	1	2	Left	Bouba	Round	1
BK42	F	1	3	Right	Kiki	Round	0
BK42	F	1	4	Left	Kiki	Spiky	1
BK42	F	1	5	Left	Bouba	Round	1
BK42	F	1	6	Right	Kiki	Spiky	1
BK42	F	2	7	Right	Bouba	Round	1
BK42	F	2	8	Left	Kiki	Round	0
BK42	F	2	9	Right	Kiki	Spiky	1
BK42	F	2	10	Left	Bouba	Round	1
BK42	F	2	11	Left	Kiki	Round	0
BK42	F	2	12	Right	Bouba	Round	1
BK42	F	3	13	Left	Bouba	Spiky	0
BK42	F	3	14	Right	Bouba	Round	1
BK42	F	3	15	Right	Kiki	Round	0
BK42	F	3	16	Left	Bouba	Round	1
BK42	F	3	17	Left	Kiki	Spiky	1
BK42	F	3	18	Right	Kiki	Round	0
BK42	F	4	19	Left	Bouba	Round	1
BK42	F	4	20	Left	Kiki	Spiky	1
BK42	F	4	21	Right	Bouba	Round	1
BK42	F	4	22	Right	Kiki	Round	0
BK42	F	4	23	Left	Kiki	Spiky	1
BK42	F	4	24	Right	Bouba	Round	1
BK44	M	1	1	Right	Bouba	Round	1
BK44	M	1	2	Left	Bouba	Spiky	0
BK44	M	1	3	Right	Kiki	Spiky	1
BK44	M	1	4	Left	Kiki	Round	0
BK44	M	1	5	Left	Bouba	Round	1
BK44	M	1	6	Right	Kiki	Round	0
BK44	M	2	7	Right	Bouba	Round	1
BK44	M	2	8	Left	Kiki	Spiky	1
BK44	M	2	9	Right	Kiki	Round	0
BK44	M	2	10	Left	Bouba	Spiky	0
BK44	M	2	11	Left	Kiki	Round	0
BK44	M	2	12	Right	Bouba	Spiky	0
BK44	M	3	13	Left	Bouba	Spiky	0
BK44	M	3	14	Right	Bouba	Round	1
BK44	M	3	15	Right	Kiki	Round	0
BK44	M	3	16	Left	Bouba	Round	1
BK44	M	3	17	Left	Kiki	Spiky	1
BK44	M	3	18	Right	Kiki	Spiky	1
BK44	M	4	19	Left	Bouba	Round	1
BK44	M	4	20	Left	Kiki	Round	0
BK44	M	4	21	Right	Bouba	Spiky	0
BK44	M	4	22	Right	Kiki	Spiky	1
BK44	M	4	23	Left	Kiki	Spiky	1
BK44	M	4	24	Right	Bouba	Spiky	0
BK45	M	1	1	Right	Bouba	Round	1
BK45	M	1	2	Left	Bouba	Round	1
BK45	M	1	3	Right	Kiki	Round	0
BK45	M	1	4	Left	Kiki	Spiky	1
BK45	M	1	5	Left	Bouba	Round	1
BK45	M	1	6	Right	Kiki	Round	0
BK45	M	2	7	Right	Bouba	Round	1
BK45	M	2	8	Left	Kiki	Round	0
BK45	M	2	9	Right	Kiki	Round	0
BK45	M	2	10	Left	Bouba	Round	1
BK45	M	2	11	Left	Kiki	Round	0
BK45	M	2	12	Right	Bouba	Round	1
BK45	M	3	13	Left	Bouba	Spiky	0
BK45	M	3	14	Right	Bouba	Round	1
BK45	M	3	15	Right	Kiki	Round	0
BK45	M	3	16	Left	Bouba	Round	1
BK45	M	3	17	Left	Kiki	Round	0
BK45	M	3	18	Right	Kiki	Spiky	1
BK45	M	4	19	Left	Bouba	Spiky	0
BK45	M	4	20	Left	Kiki	Spiky	1
BK45	M	4	21	Right	Bouba	Round	1
BK45	M	4	22	Right	Kiki	Spiky	1
BK45	M	4	23	Left	Kiki	Spiky	1
BK45	M	4	24	Right	Bouba	Spiky	0
BK47	F	1	1	Right	Bouba	Spiky	0
BK47	F	1	2	Left	Bouba	Spiky	0
BK47	F	1	3	Right	Kiki	Spiky	1
BK47	F	1	4	Left	Kiki	Spiky	1
BK47	F	1	5	Left	Bouba	Round	1
BK47	F	1	6	Right	Kiki	Spiky	1
BK47	F	2	7	Right	Bouba	Spiky	0
BK47	F	2	8	Left	Kiki	Round	0
BK47	F	2	9	Right	Kiki	Spiky	1
BK47	F	2	10	Left	Bouba	Round	1
BK47	F	2	11	Left	Kiki	Round	0
BK47	F	2	12	Right	Bouba	Round	1
BK47	F	3	13	Left	Bouba	Round	1
BK47	F	3	14	Right	Bouba	Round	1
BK47	F	3	15	Right	Kiki	Spiky	1
BK47	F	3	16	Left	Bouba	Round	1
BK47	F	3	17	Left	Kiki	Spiky	1
BK47	F	3	18	Right	Kiki	Spiky	1
BK47	F	4	19	Left	Bouba	Spiky	0
BK47	F	4	20	Left	Kiki	Spiky	1
BK47	F	4	21	Right	Bouba	Spiky	0
BK47	F	4	22	Right	Kiki	Spiky	1
BK47	F	4	23	Left	Kiki	Round	0
BK47	F	4	24	Right	Bouba	Spiky	0
BK5	F	1	1	Right	Bouba	Round	1
BK5	F	1	2	Left	Bouba	Round	1
BK5	F	1	3	Right	Kiki	Spiky	1
BK5	F	1	4	Left	Kiki	Spiky	1
BK5	F	1	5	Left	Bouba	Spiky	0
BK5	F	1	6	Right	Kiki	Spiky	1
BK5	F	2	7	Right	Bouba	Spiky	0
BK5	F	2	8	Left	Kiki	Round	0
BK5	F	2	9	Right	Kiki	Spiky	1
BK5	F	2	10	Left	Bouba	Round	1
BK5	F	2	11	Left	Kiki	Spiky	1
BK5	F	2	12	Right	Bouba	Spiky	0
BK5	F	3	13	Left	Bouba	Spiky	0
BK5	F	3	14	Right	Bouba	Round	1
BK5	F	3	15	Right	Kiki	Round	0
BK5	F	3	16	Left	Bouba	Spiky	0
BK5	F	3	17	Left	Kiki	Round	0
BK5	F	3	18	Right	Kiki	Spiky	1
BK5	F	4	19	Left	Bouba	Round	1
BK5	F	4	20	Left	Kiki	Round	0
BK5	F	4	21	Right	Bouba	Spiky	0
BK5	F	4	22	Right	Kiki	Spiky	1
BK5	F	4	23	Left	Kiki	Spiky	1
BK5	F	4	24	Right	Bouba	Round	1
BK6	M	1	1	Right	Bouba	Round	1
BK6	M	1	2	Left	Bouba	Spiky	0
BK6	M	1	3	Right	Kiki	Round	0
BK6	M	1	4	Left	Kiki	Spiky	1
BK6	M	1	5	Left	Bouba	Spiky	0
BK6	M	1	6	Right	Kiki	Round	0
BK6	M	2	7	Right	Bouba	Round	1
BK6	M	2	8	Left	Kiki	Spiky	1
BK6	M	2	9	Right	Kiki	Round	0
BK6	M	2	10	Left	Bouba	Spiky	0
BK6	M	2	11	Left	Kiki	Spiky	1
BK6	M	2	12	Right	Bouba	Round	1
BK6	M	3	13	Left	Bouba	Spiky	0
BK6	M	3	14	Right	Bouba	Round	1
BK6	M	3	15	Left	Kiki	Round	0
BK6	M	3	16	Right	Kiki	Round	0
BK6	M	3	17	Left	Bouba	Round	1
BK6	M	3	18	Right	Kiki	Spiky	1
BK6	M	4	19	Left	Bouba	Round	1
BK6	M	4	20	Left	Kiki	Round	0
BK6	M	4	21	Right	Bouba	Round	1
BK6	M	4	22	Right	Kiki	Round	0
BK6	M	4	23	Left	Kiki	Spiky	1
BK6	M	4	24	Right	Bouba	Round	1
BK7	F	1	1	Right	Bouba	Round	1
BK7	F	1	2	Left	Bouba	Round	1
BK7	F	1	3	Right	Kiki	Spiky	1
BK7	F	1	4	Left	Kiki	Spiky	1
BK7	F	1	5	Left	Bouba	Round	1
BK7	F	1	6	Right	Kiki	Round	0
BK7	F	2	7	Right	Bouba	Round	1
BK7	F	2	8	Left	Kiki	Spiky	1
BK7	F	2	9	Right	Kiki	Round	0
BK7	F	2	10	Left	Bouba	Spiky	0
BK7	F	2	11	Left	Kiki	Spiky	1
BK7	F	2	12	Right	Bouba	Round	1
BK7	F	3	13	Left	Bouba	Spiky	0
BK7	F	3	14	Right	Bouba	Round	1
BK7	F	3	15	Right	Kiki	Spiky	1
BK7	F	3	16	Left	Bouba	Spiky	0
BK7	F	3	17	Left	Kiki	Spiky	1
BK7	F	3	18	Right	Kiki	Round	0
BK7	F	4	19	Left	Bouba	Spiky	0
BK7	F	4	20	Left	Kiki	Spiky	1
BK7	F	4	21	Right	Bouba	Round	1
BK7	F	4	22	Right	Kiki	Round	0
BK7	F	4	23	Left	Kiki	Spiky	1
BK7	F	4	24	Right	Bouba	Round	1
BK8	M	1	1	Right	Bouba	Spiky	0
BK8	M	1	2	Left	Bouba	Spiky	0
BK8	M	1	3	Right	Kiki	Spiky	1
BK8	M	1	4	Left	Kiki	Spiky	1
BK8	M	1	5	Left	Bouba	Round	1
BK8	M	1	6	Right	Kiki	Spiky	1
BK8	M	2	7	Right	Bouba	Spiky	0
BK8	M	2	8	Left	Kiki	Spiky	1
BK8	M	2	9	Right	Kiki	Spiky	1
BK8	M	2	10	Left	Bouba	Spiky	0
BK8	M	2	11	Left	Kiki	Spiky	1
BK8	M	2	12	Right	Bouba	Round	1
BK8	M	3	13	Left	Bouba	Spiky	0
BK8	M	3	14	Right	Bouba	Round	1
BK8	M	3	15	Right	Kiki	Round	0
BK8	M	3	16	Left	Bouba	Spiky	0
BK8	M	3	17	Left	Kiki	Round	0
BK8	M	3	18	Right	Kiki	Spiky	1
BK8	M	4	19	Left	Bouba	Spiky	0
BK8	M	4	20	Left	Kiki	Round	0
BK8	M	4	21	Right	Bouba	Round	1
BK8	M	4	22	Right	Kiki	Round	0
BK8	M	4	23	Left	Kiki	Spiky	1
BK8	M	4	24	Right	Bouba	Round	1
BK9	M	1	1	Right	Bouba	Round	1
BK9	M	1	2	Left	Bouba	Spiky	0
BK9	M	1	3	Right	Kiki	Spiky	1
BK9	M	1	4	Left	Kiki	Round	0
BK9	M	1	5	Left	Bouba	Round	1
BK9	M	1	6	Right	Kiki	Spiky	1
BK9	M	2	7	Right	Bouba	Round	1
BK9	M	2	8	Left	Kiki	Spiky	1
BK9	M	2	9	Right	Kiki	Round	0
BK9	M	2	10	Left	Bouba	Round	1
BK9	M	2	11	Left	Kiki	Spiky	1
BK9	M	2	12	Right	Bouba	Round	1
BK9	M	3	13	Left	Bouba	Round	1
BK9	M	3	14	Right	Bouba	Round	1
BK9	M	3	15	Right	Kiki	Round	0
BK9	M	3	16	Left	Bouba	Spiky	0
BK9	M	3	17	Left	Kiki	Spiky	1
BK9	M	3	18	Right	Kiki	Round	0
BK9	M	4	19	Left	Bouba	Round	1
BK9	M	4	20	Left	Kiki	Spiky	1
BK9	M	4	21	Right	Bouba	Spiky	0
BK9	M	4	22	Right	Kiki	Spiky	1
BK9	M	4	23	Left	Kiki	Round	0
BK9	M	4	24	Right	Bouba	Spiky	0
